# Iron-deplete diet enhances *Caenorhabditis elegans* lifespan via oxidative stress response pathways

**DOI:** 10.1101/2025.02.11.637611

**Authors:** Priyanka Das, Ravi, Jogender Singh

**Affiliations:** Department of Biological Sciences, Indian Institute of Science Education and Research, Mohali, Punjab, 140306, India

**Keywords:** HLH-30/iron/lifespan/oxidative stress/SKN-1

## Abstract

Gut microbes play a crucial role in modulating host lifespan. However, the microbial factors that influence host longevity and their mechanisms of action remain poorly understood. Using the expression of *Caenorhabditis elegans* FAT-7, a stearoyl-CoA 9-desaturase, as a proxy for lifespan modulation, we conduct a genome-wide bacterial mutant screen and identify 26 *Escherichia coli* mutants that enhance host lifespan. Transcriptomic and biochemical analyses reveal that these mutant diets induce oxidative stress and activate the mitochondrial unfolded protein response (UPRmt). Antioxidant supplementation abolishes lifespan extension, confirming that oxidative stress drives these effects. The extension of lifespan requires the oxidative stress response regulators SKN-1, SEK-1, and HLH-30. Mechanistically, these effects are linked to reduced iron availability, as iron supplementation restores FAT-7 expression, suppresses UPRmt activation, and abolishes lifespan extension. Iron chelation mimics the pro-longevity effects of the mutant diets, highlighting dietary iron as a key modulator of aging. Our findings reveal a bacterial-host metabolic axis that links oxidative stress, iron homeostasis, and longevity in *C. elegans*.
