## Supplementary material for "Iron-deplete diet enhances *Caenorhabditis elegans* lifespan via oxidative stress response pathways": Table S1

### Sheet: Table S1
Table S1. List of E. coli mutants that suppress C. elegans FAT-7 expression
S. No.	Keio gene name	Description
1	pliG	periplasmic lysozme inhibitor of g-type lysozyme
2	rlmL	Ribosomal RNA large subunit methyltransferase K/L
3	ybaN	Inner membrane protein
4	stfP	Uncharacterized
5	fdrA	putative oxamate carbamoyltransferase
6	roxA	50S ribosomal protein L16-arginine 3-hydroxylase
7	cyoB	cytochrome bo3 subunit 1
8	cyoA	cytochrome bo3 subunit 2
9	cyoD	cytochrome bo3 subunit 4
10	allD	ureidoglycolate dehydrogenase
11	sdhB	succinate:quinone oxidoreductase
12	cyoC	cytochrome bo3 subunit 3
13	cpxR	DNA-binding transcriptional dual regulator
14	tqsA	autoinducer 2 exporter
15	pdeI	putative cyclic di-GMP phosphodiesterase
16	ycbK	peptidoglycan L,D-endopeptidase
17	yciA	acyl-CoA thioesterase YciA
18	ybfB	uncharacterized protein
19	tktA	transketolase 1
20	cutC	PF03932 family protein
21	ymfm	cell division inhibitor
22	yejG	Uncharacterized
23	dmsA	dimethyl sulfoxide reductase subunit A
24	yccA	modulator of FtsH protease
25	yfaT	DUF1175 domain-containing protein
26	narY	nitrate reductase Z subunit β
